# tWhEEL: a transcript-aware workflow for quantifying CRISPR knockout feasibility using transcriptome assembly

**DOI:** 10.64898/2026.10.27.762389

**Authors:** Kazuki Nakamae, Hidemasa Bono

**Author notes:** Corresponding authors (H.B); (KN).

## Abstract

Gene redundancy can complicate loss-of-function experiments (knockout), and its extent varies among organisms and biological functions. Relating variation in gene redundancy to the availability of genome-editing targets can help researchers select tractable biological functions and experimental organisms. Here, we present the transcript-aware Whole-genomic Evaluation for Editing Locus (tWhEEL), a pipeline that infers redundancy in silico from transcript information and cross-references it with specific guide RNA designs. tWhEEL integrates CRISPR-Cas9 guide design with Gene Ontology (GO) and pathway annotations to compute a knockout feasibility index (KFI) for individual genes and functional categories. Interactive HTML reports link GO-associated KFI and pathway-associated KFI summaries to the contributing groups, genes, and guide candidates with links to QuickGO or WikiPathways. By linking sequence-level guide candidates to functional-level targetability, tWhEEL can support the selection of biological functions and organisms for reverse-genetic experiments. Applications to model and nonmodel datasets revealed distinct targetability profiles, including high full targetability in yeast and query-protein-set dependence in zebrafish. A zebrafish Fanconi anemia case study recovered 14 of 19 published target-site designs. By connecting sequence-level guide candidates with function-level experimental planning, tWhEEL provides a framework for comparing reverse genetic tractability and prioritizing biological functions and organisms for further study.
