## Supplementary Tables for "tWhEEL: a transcript-aware workflow for quantifying CRISPR knockout feasibility using transcriptome assembly"

### Sheet: Supp. Table 1
Supplementary Table 1
Resource	File used	Release / version	Release date	Retrieval information	SHA-256	Provenance and limitations	Source / reference URL
UniProtKB/Swiss-Prot protein sequences	uniprot_sprot.fasta	2024_04	2024-07-24	Original retrieval date not recorded	436f8f231ca4f867de89a5d02385e4f6aeb35a7273b9590f017046c588936dbf	The local FASTA is byte-for-byte identical to the canonical Swiss-Prot FASTA in the official UniProt release 2024_04 archive. All 11 GO source checkpoints are byte-identical to the local file.	https://ftp.uniprot.org/pub/databases/uniprot/previous_releases/release-2024_04/knowledgebase/UniProtKB_SwissProt-relstat.html
SGD S288C reference ORF protein sequences	sgd_S288C_reference_orf_trans_headermodified.fasta	R64.5.1; locally modified headers	2024-05-29 (genome annotation release)	Original retrieval date not recorded; input locally derived	acae9018ce03bb114e515e67971ac9fbdc5f4791f21af25a912b3992d35ede8d	All 6,039 original headers specify Genome Release 64-5-1. The logged header-only transformation reproduces the input exactly. Release date does not date the FASTA retrieval.	https://wiki.yeastgenome.org/index.php/Details_of_2024_Reference_Genome_Annotation_Update_R64.5 Original source: http://sgd-archive.yeastgenome.org/sequence/S288C_reference/orf_protein/orf_trans.fasta.gz
GO ontology (basic)	go-basic.obo	NA	NA	2026-09-04 JST runtime download window (inferred)	NA	The archived helper and logged commands indicate download into transient /app. Logs specify an image tag, not a digest. Original data-version and SHA-256 were not recorded; no OBO found in the saved image. A current download is not a verified substitute.	http://purl.obolibrary.org/obo/go/go-basic.obo
Generic GO Slim	goslim_generic.obo	NA	NA	2026-09-04 JST runtime download window (inferred)	NA	Runtime download is inferred for 11 parent-term summary runs (03:36–09:08 JST). Original release and SHA-256 were not recorded. These files are used after direct GO-KFI calculation, not to assign the direct GO annotations.	http://current.geneontology.org/ontology/subsets/goslim_generic.obo
actinopterygii_odb10	dataset.cfg	10.1	2024-01-08	TSA GFIL01: 2026-07-18 NP-only: 2026-08-29 NP+XP: 2026-08-24	fd69ed2ad2a3cb8ea51e9ae397d83de6a9ad1a4d3f7ca3e3498299ecbd433768	Retained dataset.cfg and BUSCO short summary agree. Publication manifest and rerun seed link 3 source checkpoint(s) to the downstream rerun. Download dates are log dates (timezone unspecified). Hash covers dataset.cfg, not the entire lineage.	https://busco-data.ezlab.org/v5/data/lineages/actinopterygii_odb10.2024-01-08.tar.gz
brassicales_odb10	dataset.cfg	10.1	2024-01-08	2026-07-19	fb11ba344af0ee790ecfa533207840df516071d11062be448b1cf44be73a02a6	Retained dataset.cfg and BUSCO short summary agree. Publication manifest and rerun seed link 1 source checkpoint(s) to the downstream rerun. Download dates are log dates (timezone unspecified). Hash covers dataset.cfg, not the entire lineage.	https://busco-data.ezlab.org/v5/data/lineages/brassicales_odb10.2024-01-08.tar.gz
diptera_odb10	dataset.cfg	10.1	2024-01-08	2026-07-19	80cb87bfe54b316c27c77e200fafc05a5fc1abfbb8c5a037af41b9b19e59e134	Retained dataset.cfg and BUSCO short summary agree. Publication manifest and rerun seed link 1 source checkpoint(s) to the downstream rerun. Download dates are log dates (timezone unspecified). Hash covers dataset.cfg, not the entire lineage.	https://busco-data.ezlab.org/v5/data/lineages/diptera_odb10.2024-01-08.tar.gz
insecta_odb10	dataset.cfg	10.1	2024-01-08	2026-07-22	821dd33bac04755801727aa7db148ed13b0f6d4881637f98074d61ae684fa664	Retained dataset.cfg and BUSCO short summary agree. Publication manifest and rerun seed link 1 source checkpoint(s) to the downstream rerun. Download dates are log dates (timezone unspecified). Hash covers dataset.cfg, not the entire lineage.	https://busco-data.ezlab.org/v5/data/lineages/insecta_odb10.2024-01-08.tar.gz
mollusca_odb10	dataset.cfg	10.1	2024-01-08	Not recoverable from retained retry log	bef582f61197950f949e2b92389e0626d266b8d471efd388e850322038a65274	Retained dataset.cfg and BUSCO short summary agree. Publication manifest and rerun seed link 1 source checkpoint(s) to the downstream rerun. Download dates are log dates (timezone unspecified). Hash covers dataset.cfg, not the entire lineage.	https://busco-data.ezlab.org/v5/data/lineages/mollusca_odb10.2024-01-08.tar.gz
primates_odb10	dataset.cfg	10.1	2024-01-08	2026-07-18	420b341a26ba1249b6026c772e434ea9836f423f466c9537dcec75ce4b780187	Retained dataset.cfg and BUSCO short summary agree. Publication manifest and rerun seed link 1 source checkpoint(s) to the downstream rerun. Download dates are log dates (timezone unspecified). Hash covers dataset.cfg, not the entire lineage.	https://busco-data.ezlab.org/v5/data/lineages/primates_odb10.2024-01-08.tar.gz
saccharomycetes_odb10	dataset.cfg	10.1	2024-01-08	TSA GFJR01: 2026-07-20 CEN.PK GO: 2026-08-29 CEN.PK pathway: 2026-08-29	f7ca7bc8391e1fbfce979e6d508739deeb81762108566eee7652eba1ba6cc505	Retained dataset.cfg and BUSCO short summary agree. Publication manifest and rerun seed link 3 source checkpoint(s) to the downstream rerun. Download dates are log dates (timezone unspecified). Hash covers dataset.cfg, not the entire lineage.	https://busco-data.ezlab.org/v5/data/lineages/saccharomycetes_odb10.2024-01-08.tar.gz
stramenopiles_odb10	dataset.cfg	10.1	2024-01-08	2026-07-20	6e8cbd268929f60d9b169b87f8d7fe65793cffcf5a3f85ca567a48b6a18d54c7	Retained dataset.cfg and BUSCO short summary agree. Publication manifest and rerun seed link 1 source checkpoint(s) to the downstream rerun. Download dates are log dates (timezone unspecified). Hash covers dataset.cfg, not the entire lineage.	https://busco-data.ezlab.org/v5/data/lineages/stramenopiles_odb10.2024-01-08.tar.gz

### Sheet: Supp. Table 2
Supplementary Table 2
GO-KFI distributions for zebrafish RefSeq query protein sets
Category or metric	NP-only Number	NP-only Percentage	NP+XP Number	NP+XP Percentage
Query protein records	16542		89814
GO terms assessed	15698		17958
Fully and simply targetable (F&S)	4892	0.311632	4416	0.245907
Fully and multiply targetable (F&M)	10648	0.678303	12804	0.712997
Partially targetable (P)	155	0.00987387	693	0.03859
Not targetable (N)	3	0.000191107	45	0.00250585
Fully targetable total (F&S + F&M)	15540	0.989935	17220	0.958904
Percentages use the total GO terms assessed within each query protein set as the denominator.
F&S: GO-KFI = 1 with one annotated design unit; F&M: GO-KFI = 1 with multiple units.
P: 0 < GO-KFI < 1; N: GO-KFI = 0. F is the sum of F&S and F&M, not an additional class.
NP-only includes NP-prefixed records; NP+XP includes NP- and XP-prefixed records.
Both analyses used Swiss-Prot for annotation and the GRCz12tu genome for specificity screening.
Retained guides met MM0 = 1 and MM1–2 = 0. Guide design and GO-KFI calculation used tWhEEL v1.3.4; HTML reports were regenerated using v1.3.5 without rerunning these analyses.
Percentages are rounded to one decimal place and may not sum to exactly 100%.
The NP-only N category contains 3 GO terms (0.0191%), displayed as 0.0% after rounding.

### Sheet: Supp. Table 3
Supplementary Table 3
Top 10 parent GO terms in the eight TSA datasets
	Homo sapiens (GenBank: GLNK00000000.1)			Danio rerio (GenBank: GFIL00000000.1)			Drosophila melanogaster (GenBank: GHHI00000000.1)			Arabidopsis thaliana (GenBank: GKIF00000000.1)			Saccharomyces cerevisiae Y12 (GenBank: GFJR00000000.1)			Nannochloropsis gaditana (GenBank: GAGR00000000.1)			Mimachlamys varia (GenBank: GGGO00000000.1)			Entoria okinawaensis (GenBank: ICSG00000000.1)
Rank	Parent_GO_Term	Description	Count	Parent_GO_Term	Description	Count	Parent_GO_Term	Description	Count	Parent_GO_Term	Description	Count	Parent_GO_Term	Description	Count	Parent_GO_Term	Description	Count	Parent_GO_Term	Description	Count	Parent_GO_Term	Description	Count
1	GO:0016740	transferase activity	524	GO:0016740	transferase activity	519	GO:0016740	transferase activity	321	GO:0016740	transferase activity	221	GO:0016740	transferase activity	304	GO:0016740	transferase activity	388	GO:0016740	transferase activity	252	GO:0016740	transferase activity	287
2	GO:0005215	transporter activity	486	GO:0048856	anatomical structure development	506	GO:0016787	hydrolase activity	272	GO:0016491	oxidoreductase activity	208	GO:0016787	hydrolase activity	224	GO:0016491	oxidoreductase activity	370	GO:0016491	oxidoreductase activity	237	GO:0016787	hydrolase activity	188
3	GO:0016491	oxidoreductase activity	479	GO:0016787	hydrolase activity	467	GO:0016491	oxidoreductase activity	241	GO:0016787	hydrolase activity	135	GO:0016491	oxidoreductase activity	190	GO:0016787	hydrolase activity	320	GO:0016787	hydrolase activity	209	GO:0048856	anatomical structure development	188
4	GO:0048856	anatomical structure development	451	GO:0005215	transporter activity	458	GO:0005215	transporter activity	175	GO:0048856	anatomical structure development	103	GO:0005215	transporter activity	182	GO:0048856	anatomical structure development	269	GO:0048856	anatomical structure development	163	GO:0016491	oxidoreductase activity	185
5	GO:0016787	hydrolase activity	448	GO:0016491	oxidoreductase activity	451	GO:0048856	anatomical structure development	175	GO:0005215	transporter activity	101	GO:0140096	catalytic activity, acting on a protein	119	GO:0005215	transporter activity	244	GO:0005215	transporter activity	161	GO:0005215	transporter activity	143
6	GO:0140096	catalytic activity, acting on a protein	352	GO:0140096	catalytic activity, acting on a protein	342	GO:0140096	catalytic activity, acting on a protein	173	GO:0022414	reproductive process	81	GO:0055085	transmembrane transport	104	GO:0140096	catalytic activity, acting on a protein	186	GO:0140096	catalytic activity, acting on a protein	129	GO:0140096	catalytic activity, acting on a protein	137
7	GO:0002376	immune system process	273	GO:0002376	immune system process	252	GO:0022414	reproductive process	108	GO:0140096	catalytic activity, acting on a protein	76	GO:0006629	lipid metabolic process	95	GO:0006629	lipid metabolic process	167	GO:0016829	lyase activity	84	GO:0022414	reproductive process	104
8	GO:0060089	molecular transducer activity	235	GO:0006629	lipid metabolic process	227	GO:0055085	transmembrane transport	92	GO:0055085	transmembrane transport	67	GO:0065003	protein-containing complex assembly	79	GO:0055085	transmembrane transport	138	GO:0055085	transmembrane transport	83	GO:0030154	cell differentiation	99
9	GO:0006629	lipid metabolic process	233	GO:0030154	cell differentiation	211	GO:0002376	immune system process	85	GO:0016829	lyase activity	62	GO:0140098	catalytic activity, acting on RNA	73	GO:0022414	reproductive process	123	GO:0002376	immune system process	80	GO:0002376	immune system process	98
10	GO:0055085	transmembrane transport	215	GO:0055085	transmembrane transport	206	GO:1901135	carbohydrate derivative metabolic process	83	GO:0006629	lipid metabolic process	55	GO:0055086	nucleobase-containing small molecule metabolic process	71	GO:0016829	lyase activity	112	GO:0060089	molecular transducer activity	80	GO:0006629	lipid metabolic process	83
